# A metabolic atlas of the *Klebsiella pneumoniae* species complex reveals lineage-specific metabolism that supports co-existence of diverse lineages

**DOI:** 10.1101/2024.07.24.605038

**Authors:** Ben Vezina, Helena B. Cooper, Martin Rethoret-Pasty, Sylvain Brisse, Jonathan M. Monk, Kathryn E. Holt, Kelly L. Wyres

## Abstract

The *Klebsiella pneumoniae* species complex inhabits a wide variety of hosts and environments, and is a major cause of antimicrobial resistant infections. Genomics has revealed the population comprises multiple species/subspecies and hundreds of distinct co-circulating sub-lineages that are associated with distinct gene complements. A substantial fraction of the pan-genome is predicted to be involved in metabolic functions and hence these data are consistent with metabolic differentiation as a driver of population structure. However, this has so far remained unsubstantiated because in the past it was not possible to explore metabolic variation at scale.

Here we used a combination of comparative genomics and high-throughput genome-scale metabolic modelling to systematically explore metabolic diversity across the *K. pneumoniae* species complex (n=7,835 genomes). We simulated growth outcomes for each isolate using carbon, nitrogen, phosphorus and sulfur sources under aerobic and anaerobic conditions (n=1,278 conditions per isolate). We showed that the distributions of metabolic genes and growth capabilities are structured in the population, and confirmed that sub-lineages exhibit unique metabolic profiles. *In vitro* co-culture experiments demonstrated reciprocal commensalistic cross-feeding between sub-lineages, effectively extending the range of conditions supporting individual growth. We propose that these substrate specialisations promote the existence and persistence of co-circulating sub-lineages by reducing nutrient competition and facilitating commensal interactions via negative frequency-dependent selection.

Our findings have implications for understanding the eco-evolutionary dynamics of *K. pneumoniae* and for the design of novel strategies to prevent opportunistic infections caused by this World Health Organization priority antimicrobial resistant pathogen.
