## Supplementary material for "A metabolic atlas of the *Klebsiella pneumoniae* species complex reveals lineage-specific metabolism that supports co-existence of diverse lineages": Table S3

### Sheet: Legend
Table	Data type
1.Blanked_ODs_log_fold	Water blanked raw OD600 values of each isolate under each measured co-culture condition.
2.Dunns_post_hoc_OD600	Dunn's post hoc statistical analysis results of results
3.Sequential_OD_experiment	Follow-up sequential experiment where auxotroph from co-culture was grown in single culture after pure culture plating
1.Blanked_ODs_log_fold	Description
Hours	Time in hours when measurement was taken
Combo	Combination of substrates tested within the pair. Note that substrate combinations were tested independantly for each co-culture pair. For example with 'Galactitol vs L-tartrate' indicates that SL29 isolates were grown with their SL17 partners once in galactitol, and then seperately in L-tartrate
Isolate	Name of isolate
sublineage_substrate_partner2	The substrate used, along with the sublineage the isolate belongs (auxotrophic) + prototrophic isolate sublineage that was grown in co-culture
Substrate	Substrate isolate/s grown in
Trophicity	Whether isolate is auxotroph or prototroph for the substrate
Single_Well_OD	Optical density of isolate in single well
Co_culture_Well_OD	Optical density of isolate in co-culture well
Log_fold_change	The log2-fold change of Co_culture_Well_OD / Single_Well_OD
Biological_interaction	What the biological interaction between isolates tested was
Comparison	Comparison groups
Experiment	Experiment number. Multiple independant experiments were performed
LINcode_sublineage	LINcode sublineage of isolate
MLST	MLST of isolate
Species	Species of isolate
Partner	Co-culture partner of isolate
Partner_sublineage	Sublineage of co-culture partner isolate
2.Dunns_post_hoc_OD600	Description
Hours	Time in hours when measurement was taken
Trophicity	Whether isolate is auxotroph or prototroph for the substrate
Interaction	The biological interaction being measured
.y.	What values were compared between groups
group1	Group 1 tested (co-culture OD)
group2	Group 2 tested (single culture OD)
n1	Number of observations for Group 1
n2	Number of observations for Group 2
statistic	Test statistic value from Dunn's post hoc test
p	The p-value from Dunn's post hoc test before adjustment
p.adj	The p-value after Holm adjustment for multiple comparisons
p.adj.signif	Significance level after adjustment
3.Sequential_OD_experiment	Description
Isolate	Name of isolate
Substrate	Substrate grown in single culture in M9
Blanked_OD	OD value after blanking no isolate negative control for specific substrate + M9 media

### Sheet: 1.Blanked_ODs_log_fold
Hours	Combo	Isolate	sublineage_substrate_partner2	Substrate	Trophicity	Single_Well_OD	Co_culture_Well_OD	Log_fold_change	Biological_interaction	Comparison	Experiment	LINcode_sublineage	MLST	Species	Partner	Partner_sublineage
0	Galactitol vs L-hydroxyproline	INF354	Galactitol: SL29 (auxo) + SL37 (proto)	Galactitol	Auxotroph	1e-05	1e-05	0	Prototroph vs Auxotroph_x000D_ (commensalism)	Co-culture vs single culture	2	29	ST29	K. pneumoniae	INF120	37
0	Galactitol vs L-hydroxyproline	INF120	L-Hydroxyproline: SL37 (auxo) + SL29 (proto)	L-Hydroxyproline	Auxotroph	1e-05	1e-05	0	Prototroph vs Auxotroph_x000D_ (commensalism)	Co-culture vs single culture	2	37	ST309	K. pneumoniae	INF354	29
0	Galactitol vs L-hydroxyproline	INF313	Galactitol: SL29 (auxo) + SL37 (proto)	Galactitol	Auxotroph	1e-05	1e-05	0	Prototroph vs Auxotroph_x000D_ (commensalism)	Co-culture vs single culture	2	29	ST29	K. pneumoniae	INF265	37
0	Galactitol vs L-hydroxyproline	INF265	L-Hydroxyproline: SL37 (auxo) + SL29 (proto)	L-Hydroxyproline	Auxotroph	1e-05	1e-05	0	Prototroph vs Auxotroph_x000D_ (commensalism)	Co-culture vs single culture	2	37	ST1507	K. pneumoniae	INF313	29
0	Galactitol vs L-hydroxyproline	INF171	Galactitol: SL29 (auxo) + SL37 (proto)	Galactitol	Auxotroph	1e-05	1e-05	0	Prototroph vs Auxotroph_x000D_ (commensalism)	Co-culture vs single culture	2	29	ST711	K. pneumoniae	INF077	37
0	Galactitol vs L-hydroxyproline	INF077	L-Hydroxyproline: SL37 (auxo) + SL29 (proto)	L-Hydroxyproline	Auxotroph	1e-05	1e-05	0	Prototroph vs Auxotroph_x000D_ (commensalism)	Co-culture vs single culture	2	37	ST37	K. pneumoniae	INF171	29
24	Galactitol vs L-hydroxyproline	INF354	Galactitol: SL29 (auxo) + SL37 (proto)	Galactitol	Auxotroph	1e-05	0.0066	9.36632	Prototroph vs Auxotroph_x000D_ (commensalism)	Co-culture vs single culture	2	29	ST29	K. pneumoniae	INF120	37
24	Galactitol vs L-hydroxyproline	INF120	L-Hydroxyproline: SL37 (auxo) + SL29 (proto)	L-Hydroxyproline	Auxotroph	1e-05	0.000300001	4.9069	Prototroph vs Auxotroph_x000D_ (commensalism)	Co-culture vs single culture	2	37	ST309	K. pneumoniae	INF354	29
24	Galactitol vs L-hydroxyproline	INF313	Galactitol: SL29 (auxo) + SL37 (proto)	Galactitol	Auxotroph	1e-05	0.0019	7.56985	Prototroph vs Auxotroph_x000D_ (commensalism)	Co-culture vs single culture	2	29	ST29	K. pneumoniae	INF265	37
24	Galactitol vs L-hydroxyproline	INF265	L-Hydroxyproline: SL37 (auxo) + SL29 (proto)	L-Hydroxyproline	Auxotroph	0.000200003	0.000300001	0.584946	Prototroph vs Auxotroph_x000D_ (commensalism)	Co-culture vs single culture	2	37	ST1507	K. pneumoniae	INF313	29
24	Galactitol vs L-hydroxyproline	INF171	Galactitol: SL29 (auxo) + SL37 (proto)	Galactitol	Auxotroph	1e-05	1e-05	0	Prototroph vs Auxotroph_x000D_ (commensalism)	Co-culture vs single culture	2	29	ST711	K. pneumoniae	INF077	37
24	Galactitol vs L-hydroxyproline	INF077	L-Hydroxyproline: SL37 (auxo) + SL29 (proto)	L-Hydroxyproline	Auxotroph	1e-05	0.0011	6.78136	Prototroph vs Auxotroph_x000D_ (commensalism)	Co-culture vs single culture	2	37	ST37	K. pneumoniae	INF171	29
48	Galactitol vs L-hydroxyproline	INF354	Galactitol: SL29 (auxo) + SL37 (proto)	Galactitol	Auxotroph	0.000700001	0.0804	6.84369	Prototroph vs Auxotroph_x000D_ (commensalism)	Co-culture vs single culture	2	29	ST29	K. pneumoniae	INF120	37
48	Galactitol vs L-hydroxyproline	INF120	L-Hydroxyproline: SL37 (auxo) + SL29 (proto)	L-Hydroxyproline	Auxotroph	0.0009	0.0115	3.67557	Prototroph vs Auxotroph_x000D_ (commensalism)	Co-culture vs single culture	2	37	ST309	K. pneumoniae	INF354	29
48	Galactitol vs L-hydroxyproline	INF313	Galactitol: SL29 (auxo) + SL37 (proto)	Galactitol	Auxotroph	0.0016	0.0398	4.63663	Prototroph vs Auxotroph_x000D_ (commensalism)	Co-culture vs single culture	2	29	ST29	K. pneumoniae	INF265	37
48	Galactitol vs L-hydroxyproline	INF265	L-Hydroxyproline: SL37 (auxo) + SL29 (proto)	L-Hydroxyproline	Auxotroph	0.000600003	0.0094	3.96962	Prototroph vs Auxotroph_x000D_ (commensalism)	Co-culture vs single culture	2	37	ST1507	K. pneumoniae	INF313	29
48	Galactitol vs L-hydroxyproline	INF171	Galactitol: SL29 (auxo) + SL37 (proto)	Galactitol	Auxotroph	0.000499997	0.0209	5.38544	Prototroph vs Auxotroph_x000D_ (commensalism)	Co-culture vs single culture	2	29	ST711	K. pneumoniae	INF077	37
48	Galactitol vs L-hydroxyproline	INF077	L-Hydroxyproline: SL37 (auxo) + SL29 (proto)	L-Hydroxyproline	Auxotroph	0.000500001	0.0175	5.12928	Prototroph vs Auxotroph_x000D_ (commensalism)	Co-culture vs single culture	2	37	ST37	K. pneumoniae	INF171	29
72	Galactitol vs L-hydroxyproline	INF354	Galactitol: SL29 (auxo) + SL37 (proto)	Galactitol	Auxotroph	0.0019	0.1482	6.2854	Prototroph vs Auxotroph_x000D_ (commensalism)	Co-culture vs single culture	2	29	ST29	K. pneumoniae	INF120	37
72	Galactitol vs L-hydroxyproline	INF120	L-Hydroxyproline: SL37 (auxo) + SL29 (proto)	L-Hydroxyproline	Auxotroph	0.0016	0.0193	3.59246	Prototroph vs Auxotroph_x000D_ (commensalism)	Co-culture vs single culture	2	37	ST309	K. pneumoniae	INF354	29
72	Galactitol vs L-hydroxyproline	INF313	Galactitol: SL29 (auxo) + SL37 (proto)	Galactitol	Auxotroph	0.0029	0.0746	4.68505	Prototroph vs Auxotroph_x000D_ (commensalism)	Co-culture vs single culture	2	29	ST29	K. pneumoniae	INF265	37
72	Galactitol vs L-hydroxyproline	INF265	L-Hydroxyproline: SL37 (auxo) + SL29 (proto)	L-Hydroxyproline	Auxotroph	0.0022	0.0121	2.45943	Prototroph vs Auxotroph_x000D_ (commensalism)	Co-culture vs single culture	2	37	ST1507	K. pneumoniae	INF313	29
72	Galactitol vs L-hydroxyproline	INF171	Galactitol: SL29 (auxo) + SL37 (proto)	Galactitol	Auxotroph	0.000600003	0.0127	4.40372	Prototroph vs Auxotroph_x000D_ (commensalism)	Co-culture vs single culture	2	29	ST711	K. pneumoniae	INF077	37
72	Galactitol vs L-hydroxyproline	INF077	L-Hydroxyproline: SL37 (auxo) + SL29 (proto)	L-Hydroxyproline	Auxotroph	0.0013	0.0333	4.67894	Prototroph vs Auxotroph_x000D_ (commensalism)	Co-culture vs single culture	2	37	ST37	K. pneumoniae	INF171	29
0	Galactitol vs L-tartrate	INF354	Galactitol: SL29 (auxo) + SL17 (proto)	Galactitol	Auxotroph	0.0001	0.0001	0	Prototroph vs Auxotroph_x000D_ (commensalism)	Co-culture vs single culture	1	29	ST29	K. pneumoniae	INF359	17
0	Galactitol vs L-tartrate	INF359	L-tartrate: SL17 (auxo) + SL29 (proto)	L-tartrate	Auxotroph	0.0001	0.0001	0	Prototroph vs Auxotroph_x000D_ (commensalism)	Co-culture vs single culture	1	17	ST17	K. pneumoniae	INF354	29
0	Galactitol vs L-tartrate	INF250	Galactitol: SL29 (auxo) + SL17 (proto)	Galactitol	Auxotroph	0.0001	0.0001	0	Prototroph vs Auxotroph_x000D_ (commensalism)	Co-culture vs single culture	1	29	ST29	K. pneumoniae	INF224	17
0	Galactitol vs L-tartrate	INF224	L-tartrate: SL17 (auxo) + SL29 (proto)	L-tartrate	Auxotroph	0.0001	0.0001	0	Prototroph vs Auxotroph_x000D_ (commensalism)	Co-culture vs single culture	1	17	ST336	K. pneumoniae	INF250	29
0	Galactitol vs L-tartrate	INF122	Galactitol: SL29 (auxo) + SL17 (proto)	Galactitol	Auxotroph	0.0001	0.0001	0	Prototroph vs Auxotroph_x000D_ (commensalism)	Co-culture vs single culture	1	29	ST29	K. pneumoniae	INF300	17
0	Galactitol vs L-tartrate	INF300	L-tartrate: SL17 (auxo) + SL29 (proto)	L-tartrate	Auxotroph	0.0001	0.0001	0	Prototroph vs Auxotroph_x000D_ (commensalism)	Co-culture vs single culture	1	17	ST17	K. pneumoniae	INF122	29
36	Galactitol vs L-tartrate	INF354	Galactitol: SL29 (auxo) + SL17 (proto)	Galactitol	Auxotroph	0.0113	0.0722	2.67568	Prototroph vs Auxotroph_x000D_ (commensalism)	Co-culture vs single culture	1	29	ST29	K. pneumoniae	INF359	17
36	Galactitol vs L-tartrate	INF359	L-tartrate: SL17 (auxo) + SL29 (proto)	L-tartrate	Auxotroph	0.0025	0.0541	4.43563	Prototroph vs Auxotroph_x000D_ (commensalism)	Co-culture vs single culture	1	17	ST17	K. pneumoniae	INF354	29
36	Galactitol vs L-tartrate	INF250	Galactitol: SL29 (auxo) + SL17 (proto)	Galactitol	Auxotroph	0.0068	0.0506	2.89553	Prototroph vs Auxotroph_x000D_ (commensalism)	Co-culture vs single culture	1	29	ST29	K. pneumoniae	INF224	17
36	Galactitol vs L-tartrate	INF224	L-tartrate: SL17 (auxo) + SL29 (proto)	L-tartrate	Auxotroph	0.0025	0.0401	4.0036	Prototroph vs Auxotroph_x000D_ (commensalism)	Co-culture vs single culture	1	17	ST336	K. pneumoniae	INF250	29
36	Galactitol vs L-tartrate	INF122	Galactitol: SL29 (auxo) + SL17 (proto)	Galactitol	Auxotroph	0.0098	0.0347	1.82408	Prototroph vs Auxotroph_x000D_ (commensalism)	Co-culture vs single culture	1	29	ST29	K. pneumoniae	INF300	17
36	Galactitol vs L-tartrate	INF300	L-tartrate: SL17 (auxo) + SL29 (proto)	L-tartrate	Auxotroph	1e-05	0.0072	9.49185	Prototroph vs Auxotroph_x000D_ (commensalism)	Co-culture vs single culture	1	17	ST17	K. pneumoniae	INF122	29
24	Galactitol vs L-tartrate	INF354	Galactitol: SL29 (auxo) + SL17 (proto)	Galactitol	Auxotroph	0.0015	0.0883	5.87938	Prototroph vs Auxotroph_x000D_ (commensalism)	Co-culture vs single culture	1	29	ST29	K. pneumoniae	INF359	17
24	Galactitol vs L-tartrate	INF359	L-tartrate: SL17 (auxo) + SL29 (proto)	L-tartrate	Auxotroph	0.0164	0.0543	1.72726	Prototroph vs Auxotroph_x000D_ (commensalism)	Co-culture vs single culture	1	17	ST17	K. pneumoniae	INF354	29
24	Galactitol vs L-tartrate	INF250	Galactitol: SL29 (auxo) + SL17 (proto)	Galactitol	Auxotroph	0.0036	0.0403	3.48471	Prototroph vs Auxotroph_x000D_ (commensalism)	Co-culture vs single culture	1	29	ST29	K. pneumoniae	INF224	17
24	Galactitol vs L-tartrate	INF224	L-tartrate: SL17 (auxo) + SL29 (proto)	L-tartrate	Auxotroph	0.0035	0.0183	2.38642	Prototroph vs Auxotroph_x000D_ (commensalism)	Co-culture vs single culture	1	17	ST336	K. pneumoniae	INF250	29
24	Galactitol vs L-tartrate	INF122	Galactitol: SL29 (auxo) + SL17 (proto)	Galactitol	Auxotroph	0.000599999	0.0014	1.2224	Prototroph vs Auxotroph_x000D_ (commensalism)	Co-culture vs single culture	1	29	ST29	K. pneumoniae	INF300	17
24	Galactitol vs L-tartrate	INF300	L-tartrate: SL17 (auxo) + SL29 (proto)	L-tartrate	Auxotroph	0.000900001	0.0013	0.530513	Prototroph vs Auxotroph_x000D_ (commensalism)	Co-culture vs single culture	1	17	ST17	K. pneumoniae	INF122	29
0	L-sorbose vs Galactitol	AJ155	L-sorbose: SL23 (auxo) + SL86 (proto)	L-sorbose	Auxotroph	0.0001	0.0001	0	Prototroph vs Auxotroph_x000D_ (commensalism)	Co-culture vs single culture	1	23	ST23	K. pneumoniae	INF331	86
0	L-sorbose vs Galactitol	INF331	Galactitol: SL86 (auxo) + SL23 (proto)	Galactitol	Auxotroph	0.0001	0.0001	0	Prototroph vs Auxotroph_x000D_ (commensalism)	Co-culture vs single culture	1	86	ST86	K. pneumoniae	AJ155	23
0	L-sorbose vs Galactitol	SA12	L-sorbose: SL23 (auxo) + SL86 (proto)	L-sorbose	Auxotroph	0.0001	0.0001	0	Prototroph vs Auxotroph_x000D_ (commensalism)	Co-culture vs single culture	1	23	ST23	K. pneumoniae	INF225	86
0	L-sorbose vs Galactitol	INF225	Galactitol: SL86 (auxo) + SL23 (proto)	Galactitol	Auxotroph	0.0001	0.0001	0	Prototroph vs Auxotroph_x000D_ (commensalism)	Co-culture vs single culture	1	86	ST86	K. pneumoniae	SA12	23
0	L-sorbose vs Galactitol	INF079	L-sorbose: SL23 (auxo) + SL86 (proto)	L-sorbose	Auxotroph	0.0001	0.0001	0	Prototroph vs Auxotroph_x000D_ (commensalism)	Co-culture vs single culture	1	23	ST23	K. pneumoniae	INF191	86
0	L-sorbose vs Galactitol	INF191	Galactitol: SL86 (auxo) + SL23 (proto)	Galactitol	Auxotroph	0.0001	0.0001	0	Prototroph vs Auxotroph_x000D_ (commensalism)	Co-culture vs single culture	1	86	ST86	K. pneumoniae	INF079	23
36	L-sorbose vs Galactitol	AJ155	L-sorbose: SL23 (auxo) + SL86 (proto)	L-sorbose	Auxotroph	0.003	0.1053	5.1334	Prototroph vs Auxotroph_x000D_ (commensalism)	Co-culture vs single culture	1	23	ST23	K. pneumoniae	INF331	86
36	L-sorbose vs Galactitol	INF331	Galactitol: SL86 (auxo) + SL23 (proto)	Galactitol	Auxotroph	0.0112	0.1211	3.43463	Prototroph vs Auxotroph_x000D_ (commensalism)	Co-culture vs single culture	1	86	ST86	K. pneumoniae	AJ155	23
36	L-sorbose vs Galactitol	SA12	L-sorbose: SL23 (auxo) + SL86 (proto)	L-sorbose	Auxotroph	0.002	0.1015	5.66534	Prototroph vs Auxotroph_x000D_ (commensalism)	Co-culture vs single culture	1	23	ST23	K. pneumoniae	INF225	86
36	L-sorbose vs Galactitol	INF225	Galactitol: SL86 (auxo) + SL23 (proto)	Galactitol	Auxotroph	0.0377	0.1114	1.56311	Prototroph vs Auxotroph_x000D_ (commensalism)	Co-culture vs single culture	1	86	ST86	K. pneumoniae	SA12	23
36	L-sorbose vs Galactitol	INF079	L-sorbose: SL23 (auxo) + SL86 (proto)	L-sorbose	Auxotroph	0.0013	0.0811	5.96312	Prototroph vs Auxotroph_x000D_ (commensalism)	Co-culture vs single culture	1	23	ST23	K. pneumoniae	INF191	86
36	L-sorbose vs Galactitol	INF191	Galactitol: SL86 (auxo) + SL23 (proto)	Galactitol	Auxotroph	0.0339	0.0764	1.17229	Prototroph vs Auxotroph_x000D_ (commensalism)	Co-culture vs single culture	1	86	ST86	K. pneumoniae	INF079	23
24	L-sorbose vs Galactitol	AJ155	L-sorbose: SL23 (auxo) + SL86 (proto)	L-sorbose	Auxotroph	0.0101	0.1138	3.49407	Prototroph vs Auxotroph_x000D_ (commensalism)	Co-culture vs single culture	1	23	ST23	K. pneumoniae	INF331	86
24	L-sorbose vs Galactitol	INF331	Galactitol: SL86 (auxo) + SL23 (proto)	Galactitol	Auxotroph	0.0031	0.173	5.80236	Prototroph vs Auxotroph_x000D_ (commensalism)	Co-culture vs single culture	1	86	ST86	K. pneumoniae	AJ155	23
24	L-sorbose vs Galactitol	SA12	L-sorbose: SL23 (auxo) + SL86 (proto)	L-sorbose	Auxotroph	0.0045	0.1789	5.31309	Prototroph vs Auxotroph_x000D_ (commensalism)	Co-culture vs single culture	1	23	ST23	K. pneumoniae	INF225	86
24	L-sorbose vs Galactitol	INF225	Galactitol: SL86 (auxo) + SL23 (proto)	Galactitol	Auxotroph	0.0149	0.0639	2.1005	Prototroph vs Auxotroph_x000D_ (commensalism)	Co-culture vs single culture	1	86	ST86	K. pneumoniae	SA12	23
24	L-sorbose vs Galactitol	INF079	L-sorbose: SL23 (auxo) + SL86 (proto)	L-sorbose	Auxotroph	0.0081	0.1234	3.92928	Prototroph vs Auxotroph_x000D_ (commensalism)	Co-culture vs single culture	1	23	ST23	K. pneumoniae	INF191	86
24	L-sorbose vs Galactitol	INF191	Galactitol: SL86 (auxo) + SL23 (proto)	Galactitol	Auxotroph	0.0174	0.1327	2.93101	Prototroph vs Auxotroph_x000D_ (commensalism)	Co-culture vs single culture	1	86	ST86	K. pneumoniae	INF079	23

### Sheet: 2.Dunns_post_hoc_OD600
Hours	Trophicity	Interaction	.y.	group1	group2	n1	n2	statistic	p	p.adj	p.adj.signif
0	Auxotroph	Commensalism	OD_value	Co-culture	Single culture	18	18	0	1	1	ns
24	Auxotroph	Commensalism	OD_value	Co-culture	Single culture	18	18	-2.4894	0.0127958	0.0127958	*
36	Auxotroph	Commensalism	OD_value	Co-culture	Single culture	12	12	-3.81134	0.000138215	0.000138215	***
48	Auxotroph	Commensalism	OD_value	Co-culture	Single culture	6	6	-2.88231	0.00394775	0.00394775	**
72	Auxotroph	Commensalism	OD_value	Co-culture	Single culture	6	6	-2.88231	0.00394775	0.00394775	**
24	Auxotroph	Mix	OD_value	Co-culture	Single culture	6	6	-0.160128	0.87278	0.87278	ns
36	Auxotroph	Mix	OD_value	Co-culture	Single culture	6	6	-1.1209	0.262332	0.262332	ns
24	Mixed	Mix	OD_value	Co-culture	Single culture	6	6	1.92154	0.0546639	0.0546639	ns
48	Mixed	Mix	OD_value	Co-culture	Single culture	6	6	0.800641	0.42334	0.42334	ns
72	Mixed	Mix	OD_value	Co-culture	Single culture	6	6	0.160128	0.87278	0.87278	ns

### Sheet: 3.Sequential_OD_experiment
Isolate	Substrate	Blanked_OD
INF120	Galactitol	0.2282
INF354	Galactitol	0.0026
INF120	L-hydroxyproline	0.0061
INF354	L-hydroxyproline	0.0095
INF120	Glycerol	0.2416
INF354	Glycerol	0.1968
INF265	Galactitol	0.1684
INF313	Galactitol	0.007
INF265	L-hydroxyproline	0.011
INF313	L-hydroxyproline	0.0106
INF265	Glycerol	0.2078
INF313	Glycerol	0.2087
INF077	Galactitol	0.2179
INF171	Galactitol	0.006
INF077	L-hydroxyproline	0.0083
INF171	L-hydroxyproline	0.0143
INF077	Glycerol	0.2187
INF171	Glycerol	0.2164
Negative control	Galactitol	0
Negative control	L-hydroxyproline	0
Negative control	Glycerol	0
INF331	L-sorbose	0.2684
AJ155	L-sorbose	0.0058
INF331	Galactitol	0.0102
AJ155	Galactitol	0.2542
INF331	Glycerol	0.2422
AJ155	Glycerol	0.221
INF225	L-sorbose	0.1719
SA12	L-sorbose	0.007
INF225	Galactitol	0.0104
SA12	Galactitol	0.2027
INF225	Glycerol	0.2279
SA12	Glycerol	0.2135
INF191	L-sorbose	0.1776
INF079	L-sorbose	0.0047
INF191	Galactitol	0.0111
INF079	Galactitol	0.191
INF191	Glycerol	0.2141
INF079	Glycerol	0.2102
Negative control	L-sorbose	0
Negative control	Galactitol	0
Negative control	Glycerol	0
INF359	Galactitol	0.2298
INF354	Galactitol	0.005
INF359	L-tartrate	0.0064
INF354	L-tartrate	0.1759
INF359	Glycerol	0.2
INF354	Glycerol	0.2025
INF224	Galactitol	0.1298
INF250	Galactitol	0.0047
INF224	L-tartrate	0.0083
INF250	L-tartrate	0.157
INF224	Glycerol	0.2032
INF250	Glycerol	0.2165
INF300	Galactitol	0.0055
INF122	Galactitol	0.0058
INF300	L-tartrate	0.0083
INF122	L-tartrate	0.162
INF300	Glycerol	0.0924
INF122	Glycerol	0.2111
Negative control	Galactitol	0
Negative control	L-tartrate	0
Negative control	Glycerol	0
